# WASp activity in macrophages prevents mechano-induced inflammation by protecting the nuclear envelope

**DOI:** 10.1101/2024.12.23.630061

**Authors:** Roberto Amadio, Giulia Bracchetti, Zahraa Alraies, Giulia Maria Piperno, Lucia Lopez Rodriguez, Mathieu Maurin, Martina Conti, Laura Andolfi, Maria Carmina Castiello, Francesca Ferrua, Anna Villa, Alessandro Aiuti, Ana-Maria Lennon-Dumenil, Federica Benvenuti

**Affiliations:** Cellular Immunology, International Centre for Genetic Engineering and Biotechnology (ICGEB), Trieste, Italy; University of Trieste, Department of Life Sciences (DSV), 34127 Trieste, Italy; INSERM-U932 Immunité et Cancer, Institut Curie, PLS Research University, 75005 Paris, France; Istituto Officina dei Materiali - National Research Council (CNR-IOM) - Basovizza, Trieste, Italy; San Raffaele Telethon Institute for Gene Therapy (SR-TIGET), IRCSS San Raffaele Scientific Institute, 20132 Milan, Italy; Institute for Biomedical Technologies - National Research Council (CNR-ITB), 20054 Segrate, Milan, Italy

**Author notes:** Laboratory of Cell and Molecular Biology, Experimental Research (C1), 005E - NYU Abu Dhabi, Saadiyat Campus, Abu Dhabi, United Arab Emirates. Corresponding author, Federica Benvenuti.

**Keywords:** Wiskott-Aldrich Syndrome, actin, macrophages, nuclear rupture, inflammation

## Abstract

Mutations in the immune-specific actin regulator WASp induce a proinflammatory state in myeloid cells, whose underlying causes remain poorly defined. Here, we applied microfabricated tools that mimic tissue mechanical forces to explore the role of WASp in connecting mechano-sensing to the activation of inflammatory responses in macrophages. We show that WASp-deficient macrophages carry alterations in nuclear structure and undergo increased blebbing and nuclear rupture when exposed to mechanical confinement. High-resolution imaging indicates that WASp drives the formation of protective perinuclear actin structures in response to confinement. Functionally, a proinflammatory gene signature linked to nuclear envelope rupture is preferentially active in confined WASp null macrophages, which partially depends on the cGAS-STING pathway of cytosolic DNA sensing. Analysis of transcriptional datasets of human and mouse tissue macrophages confirmed elevated inflammatory activation in WASp null cells. Together, these data uncover that WASp restricts pro-inflammatory activation of macrophages by preserving nuclear integrity in confined environments, providing novel clues to understand inflammatory activation in Wiskott-Aldrich Syndrome.
