## Supplementary Tables for "WASp activity in macrophages prevents mechano-induced inflammation by protecting the nuclear envelope": Supplementary Table 1 - Gene list inflammatory signature used in Fig.1.xlsx

### Sheet: Inflammatory signature genes
Inlammatory singature genes list
Adar
Axl
Bst2
Ccl3
Ccl4
Ccl5
Ccl8
Cxcl10
Cxcl12
Cxcl8
Cxcl9
Gbp2
Hla-A
Hla-H
Ifi16
Ifi27
Ifi44
Ifit1
Ifit2
Ifit3
Ifitm2
Ifitm3
Ifnar1
Ifnar2
Ifnb
Ifng
Il10
Il12B
Il18
Il1A
Il1B
Il33
Il4
Il6
Irf3
Irf7
Isg15
Isg20
Jak1
Kpnb1
Lif
Mx1
Mx2
Nfkb1
Nfkb1A
Nfkb2
Oas1
Oasl
Rela
Ripk2
Rsad2
Samhd1
Socs1
Stat1
Stat2
Stat3
Tnf
Tnfrsf9
Tyk2
Uba52
Ubb
Ubc
Xaf1
