## Supplementary Tables for "WASp activity in macrophages prevents mechano-induced inflammation by protecting the nuclear envelope": Supplementary Table 4 - Gene lists for signatures used in Fig.6.xlsx

### Sheet: Signatures used in Fig.6
Branched actin score (WASp signature)	Nuclear mechanics score	NER inflammatory signature	RAC2 signature
Actb	Banf1	Areg	Abi1
Actg1	Emd	Ccl3	Abi2
Actr2	Lemd2	Ccl8	Abr
Actr3	Lemd3	Csf3	Abr2
Arpc1a	Lmna	Ctsb	Ankle2
Arpc1b	Plec	Ctsc	Arhgap1
Arpc2	Sun1	Cxcl1	Arhgap17
Arpc3	Syne1	Cxcl10	Arhgap21
Arpc4	Tmpo	Cxcl2	Arhgap26
Arpc5		Cxcl9	Arhgap32
Baiap2		Igfbp3	Arhgap35
Cdc42		Igfbp7	Arhgap39
Cyfip1		Il15	Arhgap42
Cyfip2		Il1a	Arhgdia
Grb2		Il1b	Armcx3
Mapk1		Il6	Baiap2l1
Mapk3		Il7	Brk1
Ptk2		Mmp13	Cav1
Was		Mmp14	Cdc42
Wipf1		Plat	Cdc42ep1
Wipf2		Serpine2	Cdc42ep4
			Cyba
			Cybb
			Cyfip1
			Def6
			Depdc1b
			Diaph3
			Dock1
			Dock10
			Dock2
			Dock3
			Dock4
			Emd
			Epha2
			Erbin
			Esyt1
			Garre1
			Git1
			Git2
			Iqgap1
			Itgb1
			Lamtor1
			Lbr
			Lemd3
			Lman1
			Mcam
			Mpp7
			Mtx1
			Nckap1
			Nckap1l
			Nhs
			Ophn1
			Pak1
			Pak2
			Pak4
			Pgrmc2
			Pik3ca
			Pik3r1
			Pik3r2
			Pik3r3
			Pld2
			Prex1
			Rac2
			Racgap1
			Samm50
			Stbd1
			Swap70
			Syde1
			Taok3
			Tfrc
			Tiam1
			Tmpo
			Trio
			Vamp3
			Vapb
			Vav1
			Vav2
			Vav3
			Vrk2
			Wasf2
