## Supplementary Tables for "WASp activity in macrophages prevents mechano-induced inflammation by protecting the nuclear envelope": Supplementary Table 5 - WAS patients data.xlsx

### Sheet: WAS PBMCs patients' data
Pt ID	WAS Zhu score	Age at GT (y)
	(at baseline)
Pt1	5A	12.4
Pt2	5A	14.4
Pt3	3	3.8
Pt4	5A	28.0
Pt5	3	1.4
Pt6	3	1.8
PBMCs samples were collected from each patient prior to gene therapy. A second sample for each patient has been collected 5 years after gene therapy.
