## Supplementary Tables for "WASp activity in macrophages prevents mechano-induced inflammation by protecting the nuclear envelope": Supplementary Table 6 - List of antibodies used.xlsx

### Sheet: Flow cytometry antibodies
Target	Fluorophore	Company	Cat#	Dilution
CD45	APC Cy7	BioLegend	103114	1:200
CD11c	Bv786	BioLegend	117335	1:200
F4/80	Bv421	eBioscience	25-5870-80	1:300
MHC-II	AF700R	Biolegend	151507	1:400
LY6C	PE	eBioscience	11-0541-81	1:200
CD64	BV605	BioLegend	108923	1:200
SiglecF	PerCP Cy5.5	Biolegend	107105	1:200
CD80	APC	BioLegend	139323	1:400
CD86	Bv650	Biolegend	104713	1:200
CD3	FITC	BioLegend	100305	1:200
LY6G	FITC	Bio-Rad	MCA6077GA	1:300
B220	FITC	BioLegend	103208	1:200
CD19	FITC	BioLegend	115503	1:200
NK1.1	FITC	BioLegend	116410	1:200
Live and Dead staining	Bv510	Invitrogen	L34966	1:1000

### Sheet: FACS sorting antibodies
Target	Fluorophore	Company	Cat#	Dilution
CD11c	Bv786	BioLegend	117308	1:200
SiglecF	PerCP Cy5.5	BioLegend	121406	1:200
Live and Dead staining	Bv510	Invitrogen	L34966	1:1000

### Sheet: IF antibodies
Antibody	Company	Cat#	Specie	Dilution
Lamin A/C	CST	mAb#4777 (4C11)	Mouse monoclonal	1:800
H3K9me2	Abcam	ab1220	Mouse monoclonal	1:800
Emerin	Thermo Fischer	PA5-29731	Rabbit polyclonal	1:800
yH2AX	Sigma Aldrich	05-636 (JBW301)	Mouse monoclonal	1:400
GFP	Abcam	ab1218	Mouse monoclonal	1:500
Phalloidin-555	Invitrogen	A34055	/	1:500
Phalloidin-488	Invitrogen	A12379	/	1:500
Hoechst 33342	Invitrogen	H3570	/	1:1000
Anti-Mouse-488	Invitrogen	A21202	Donkey polyclonal	1:500
Anti-Mouse-555	Invitrogen	A21424	Goat polyclonal	1:500
ù	Invitrogen	A21463	Chiken polyclonal	1:500
Anti-Rabbit-488	Invitrogen	A21441	Goat polyclonal	1:500
Anti-Rabbit-594	Invitrogen	A21207	Donkey polyclonal	1:500

### Sheet: WB antibodies
Antibody	Company	Cat#	Specie	Dilution
LMNA/C	CST	mAb#4777 (4C11)	Mouse monoclonal	1:1000
WASp	SCB	sc-13139 (B-9)	Mouse monoclonal	1:3000
STING	CST	#13647 (D2P2F)	Rabbit monoclonal	1:1000
αTUB-HRP	CST	#9099 (11H10)	Rabbit monoclonal	1:1000
GAPDH-HRP	Sigma Aldrich	G9295 (GAPDH-71.1)	Mouse monoclonal	1:7000
Mouse-HRP	Jackson	115-035-003	Goat polyclonal	1:5000
Rabbit-HRP	Jackson	711-035-152	Donkey polyclonal	1:1000
